# Sex determination gene *transformer* regulates the male-female difference in *Drosophila* fat storage via the adipokinetic hormone pathway

**DOI:** 10.1101/2021.07.20.453098

**Authors:** Lianna W. Wat, Zahid S. Chowdhury, Jason W. Millington, Puja Biswas, Elizabeth J. Rideout

**Affiliations:** Department of Cellular and Physiological Sciences, Life Sciences Institute, The University of British Columbia

**Keywords:** *Drosophila*, fat storage, triglyceride, adipokinetic hormone, sex determination, *transformer*, lifespan, fertility

## Abstract

Sex differences in whole-body fat storage exist in many species. For example, *Drosophila* females store more fat than males. Yet, the mechanisms underlying this sex difference in fat storage remain incompletely understood. Here, we identify a key role for sex determination gene *transformer* (*tra*) in regulating the male-female difference in fat storage. Normally, a functional Tra protein is present only in females, where it promotes female sexual development. We show that loss of Tra in females reduced whole-body fat storage, whereas gain of Tra in males augmented fat storage. Tra’s role in promoting fat storage was largely due to its function in neurons, specifically the Adipokinetic hormone (Akh)-producing cells (APCs). Our analysis of Akh pathway regulation revealed a male bias in APC activity and Akh pathway function, where this sex-biased regulation influenced the sex difference in fat storage by limiting triglyceride accumulation in males. Importantly, Tra loss in females increased Akh pathway activity, and genetically manipulating the Akh pathway rescued Tra-dependent effects on fat storage. This identifies sex-specific regulation of Akh as one mechanism underlying the male-female difference in whole-body triglyceride levels, and provides important insight into the conserved mechanisms underlying sexual dimorphism in whole-body fat storage.
