## Supplementary file 3 for "Sex determination gene *transformer* regulates the male-female difference in *Drosophila* fat storage via the adipokinetic hormone pathway"

### Sheet: Sheet1
Target gene name	Forward Primer	Reverse Primer
Akh	TTTCGAGACACAGCAGGGCA	GGTGCTTGCAGTCCAGAAA
AkhR	ACAATCCGTCGGTGAACA	CATCACCTGGCCTCTTCCAT
GAL4	CACCGACGCTAATGATGTTG	TGGAACCTGACTCGAAGACC
EcR	GAGAACGAGAGCCAAACGGA	CGACGAGCAGGCCTTTAGTA
E75	GCAGCAGATCGGAATACTCAATA	CACTCGTTCTTCTCGTTGCC
E78	ACAAAATGGGATTGCCAGCAC	TCCAGTGTCAATGTCGCCTC
br	CGATCAAGCACCACAACAACA	TGATGGAGATTCCGTTGCCG
ftz-f1	GGCATGAAGCTAGAGGCTGT	CCGTTTGTACATGGGTCCGA
