## Supplementary file 4 for "Sex determination gene *transformer* regulates the male-female difference in *Drosophila* fat storage via the adipokinetic hormone pathway"

### Sheet: Sheet1
For 1L of standard fly food media
Ingredient	Amount
H2O	1 L
White sugar	20.5 g
D-glucose	70.9 g
Cornmeal	48.5 g
Yeast	30.3 g
CaCl2-2H2O	0.5 g
MgSO4-7H2O	0.5 g
Agar	4.6 g
Propionic acid (836 ml per 1L)	5.9 ml
Phosphoric acid (83 ml per 1L)	5.9 ml
